# Conformational heterogeneity of the BTK PHTH domain drives multiple regulatory states

**DOI:** 10.1101/2023.06.02.543453

**Authors:** David Yin-wei Lin, Lauren E. Kueffer, Puneet Juneja, Thomas Wales, John R. Engen, Amy H. Andreotti

## Abstract

Full-length BTK has been refractory to structural analysis. The nearest full-length structure of BTK to date consists of the autoinhibited SH3-SH2-kinase core. Precisely how the BTK N-terminal domains (the Pleckstrin homology/Tec homology (PHTH) domain and proline-rich regions (PRR) contain linker) contribute to BTK regulation remains unclear. We have produced crystals of full-length BTK for the first time but despite efforts to stabilize the autoinhibited state, the diffraction data still reveals only the SH3-SH2-kinase core with no electron density visible for the PHTH-PRR segment. CryoEM data of full-length BTK, on the other hand, provide the first view of the PHTH domain within full-length BTK. CryoEM reconstructions support conformational heterogeneity in the PHTH-PRR region wherein the globular PHTH domain adopts a range of states arrayed around the autoinhibited SH3-SH2-kinase core. On the way to activation, disassembly of the SH3-SH2-kinase core opens a new autoinhibitory site on the kinase domain for PHTH domain binding that is ultimately released upon interaction of PHTH with PIP _3_. Membrane-induced dimerization activates BTK and we present here a crystal structure of an activation loop swapped BTK kinase domain dimer that likely represents the conformational state leading to trans-autophosphorylation. Together, these data provide the first structural elucidation of full-length BTK and allow a deeper understanding of allosteric control over the BTK kinase domain during distinct stages of activation.
